# A development guide for evaluating the maximum yield potential stage in barley

**DOI:** 10.1101/2021.02.02.429383

**Authors:** Venkatasubbu Thirulogachandar, Thorsten Schnurbusch

## Abstract

Determining the grain yield potential contributed by grain number is a step towards advancing cereal crops’ yield. To achieve this aim, it is pivotal to recognize the maximum yield potential (MYP) of the crop. In barley (*Hordeum vulgare* L.), the MYP is defined as the maximum spikelet primordia number of a spike. Previous barley studies often assumed the awn primordium (AP) stage as the MYP stage regardless of genotypes and growth conditions. From our spikelet-tracking experiments using the two-rowed cultivar Bowman, we found that the MYP stage can be different from the AP stage. Importantly, we find that the occurrence of inflorescence meristem (IM) deformation and its loss of activity coincided with the MYP stage, indicating the end of further spikelet initiation. Thus, we recommend validating the barley MYP stage with the IM’s shape and propose this approach (named Spikelet Stop) for MYP staging. Following this approach, we compared the MYP stage and the MYP in 27 two- and six-rowed barley accessions grown in the greenhouse and field. Our results reveal that the MYP stage can be reached at various developmental stages, which majorly depend on the genotype and growth conditions. Furthermore, we found that two-rowed barleys’ MYP and the duration reaching the MYP stage may determine their yield potential. Based on our findings, we suggest key steps for the identification of the MYP in barley that can also be applied in a related crop such as wheat.

**Highlight:** We show that the maximum yield potential stage in barley can be different from the awn primordium stage as proposed in earlier studies and it varies depending on the genotype and growth conditions. We suggest key steps to identify maximum yield potential in barley that might apply to related cereals.
